# Regional adaptation to mosquito vectors shapes *Plasmodium falciparum* populations

**DOI:** 10.1101/2025.11.13.688255

**Authors:** Duangkamon Loesbanluechai, Lauriane Sollelis, Megan Armstrong, Inish Menezes, Amelia Cox, Lizzie Bridget Tchongwe Divala, Anne Lawson, Sabyasachi Pradhan, Prince Chigozirim Ubiaru, Antrea Pallikara, Dorothy Armstrong, Gillian Parker, Chiyun Lee, Richard D Pearson, Barbara H Stokes, Lisa Ranford-Cartwright, Matthias Marti, Virginia Howick

## Abstract

Transmission of *Plasmodium falciparum* through mosquitoes represents the most severe population bottleneck in the parasite’s life cycle, yet the genetic basis of parasite–vector compatibility remains poorly understood. Here, we show that mosquito species–specific transmissibility depends on allelic variation in multiple *P. falciparum* genes expressed during midgut invasion, beyond the well-studied Pfs47. Using an allelic replacement strategy, we targeted highly geographically differentiated SNPs in *P. falciparum* that match regional variation in vector community composition. Transmissibility was compared across four mosquito species representing distinct geographic ranges (*An. gambiae*, *An. stephensi*, *An. minimus*, and *An. albimanus*). Two of five tested polymorphisms showed increased oocyst and sporozoite burdens in sympatric parasite–vector combinations compared to allopatric ones. Both substitutions occurred in ookinete micronemal proteins, CTRP and WARP, within von Willebrand factor A domains, suggesting that regional allelic variation modulates *Plasmodium*–vector compatibility by altering midgut adhesion interactions. These findings reveal that vector compatibility is a polygenic trait shaped by molecular interactions across several loci. Understanding this complexity refines models of parasite adaptation and can inform the design of transmission-blocking interventions effective across diverse vector-parasite combinations.
