## Supplementary material for "Regional adaptation to mosquito vectors shapes *Plasmodium falciparum* populations": Table S1

gene info				gene cluster assignment from Real 2021	DE analysis between P falciparum and P berghei ookinetes single cell data as reported in Real 2021. Only looking at genes that are UP in Pf, columns are the log FC, % expressed in pb, % expressed in Pf and adjusted P value				Pf6 MalariaGEN 2021 Global differentiation data
gene_id	product_desc	gene_name	pb_ortholog	cluster_name	DEpbpf_ook_log_fc	DEpbpf_ook_pct_pf	DEpbpf_ook_pct_pb	DEpbpf_ook_pvaladj	Mut	Fst	SAM	WAF	CAF	EAF	SAS	WSEA	ESEA	OCE	Score	distance_to_higher_global_diff_score	rank
PF3D7_1346800	6-cysteine protein	P47	NA	g10	NA	NA	NA	NA	S242L	1	1	0	0	0	0	0	0	0	1	NA	1
PF3D7_0315200	circumsporozoite- and TRAP-related protein	CTRP	NA	g12	NA	NA	NA	NA	D319N	0.989478156	0.972972973	0	0	0	0.993506494	0.987025023	0.999207607	0.980099502	0.866696476	NA	5
PF3D7_1116800	heat shock protein 101	HSP101	PBANKA_0931200	g12	7.918603245	0.955	0.107	1.92E-32	R172S	0.988650826	0.216216216	0.001344688	0	0.00541272	0.922077922	0.999073216	0.999206979	0.995024876	0.845293472	NA	7
PF3D7_0320400	oocyst capsule protein Cap380	Cap380	PBANKA_1218100	g12	NA	NA	NA	NA	W2127R	0.985989011	0	0	0	0	0	0	0	0.982323232	0.828692013	225431	8
PF3D7_0709000	chloroquine resistance transporter	CRT	PBANKA_1219500	g11	NA	NA	NA	NA	C72S	0.980145044	0	0	0	0	0	0	0.000396511	0.9775	0.815127633	NA	9
PF3D7_1361800	glideosome-associated connector	GAC	PBANKA_1137800	g1	5.092698881	0.625	0.039	1.30E-15	I2470V	0.972188632	0	0	0	0	0.974025974	0.991195551	0.994849445	0.776119403	0.784961794	19770	14
PF3D7_0215300	acyl-CoA synthetase	ACS8	NA	g11	NA	NA	NA	NA	I513M	0.965688618	0.135135135	0	0	0.00202977	0.61038961	0.980537535	0.986133122	0.985	0.760521711	321615	20
PF3D7_0311000	conserved Plasmodium protein, unknown function	null	PBANKA_0409000	g11	NA	NA	NA	NA	D145G	0.964381814	0	0	0	0.00135318	0.772727273	0.978200371	0.990880254	0.89800995	0.754795955	146354	21
PF3D7_1023700	conserved Plasmodium protein, unknown function	null	PBANKA_0507900	g7	NA	NA	NA	NA	I51V	0.948196796	0	0.009412819	0.00872093	0.01488498	0.88961039	0.994439296	0.996830428	0.65	0.715156303	NA	32
PF3D7_0614900	conserved Plasmodium membrane protein, unknown function	null	PBANKA_1229600	NA	5.60704121	0.982	0.699	5.43E-28	T782A	0.934724462	0	0.006723442	0.013081395	0.033152909	0.779220779	0.977293791	0.983755943	0.873134328	0.695388489	NA	39
PF3D7_0410000	erythrocyte vesicle protein 1	EVP1	PBANKA_1007600	g2	7.34704225	0.759	0.087	6.18E-21	Q563K	0.92683692	0	0.003137606	0.001453488	0	0.772727273	0.93141798	0.975435816	0.067164179	0.686076587	135043	45
PF3D7_0720400	apoptosis-inducing factor, putative	AIF	PBANKA_0617900	g11	NA	NA	NA	NA	I524V	0.922085376	0	0.007844016	0.021802326	0.044654939	0.850649351	0.982742537	0.990453461	0.422110553	0.681824109	476619	48
PF3D7_0517400	FACT complex subunit SPT16, putative	FACT-L	PBANKA_1232200	g1	7.334834433	0.92	0.107	4.19E-30	V34I	0.913150927	0	0.004034065	0	0.01556157	0.766233766	0.959221501	0.972222222	0.422885572	0.675869082	306583	52
PF3D7_1004600	conserved Plasmodium membrane protein, unknown function	null	PBANKA_1202900	NA	8.722533891	0.964	0.049	3.31E-34	L94I	0.912722266	0	0.015015688	0.036337209	0.031123139	0.727272727	0.986561631	0.959984152	0.9025	0.674921323	81367	53
PF3D7_1360500	guanylyl cyclase beta	GCbeta	PBANKA_1136700	g10	NA	NA	NA	NA	F1365Y	0.893560097	0	0.043030031	0.023255814	0.01623816	0.922077922	0.985634847	0.986518636	0.577114428	0.665222649	25200	62
PF3D7_0801300	von Willebrand factor A domain-related protein	WARP	PBANKA_1228900	g12	NA	NA	NA	NA	F125L	0.890689098	0	0	0.007267442	0.00270636	0.649350649	0.937905468	0.933042789	0.776119403	0.662783149	698094	64
PF3D7_0620000	secreted ookinete protein 25, putative	PSOP25	NA	g12	NA	NA	NA	NA	I110N	0.880468026	0	0	0	0	0	0.003243744	0	0.870646766	0.65235035	220310	77
PF3D7_1462400	conserved Plasmodium protein, unknown function	null	NA	g10	NA	NA	NA	NA	F1971S	0.874004284	0	0.060735096	0.061046512	0.050067659	0.701298701	0.987488415	0.988114105	0.952736318	0.650293128	171280	80
PF3D7_1224200	BRO1 domain-containing protein, putative	null	PBANKA_1439100	g10	NA	NA	NA	NA	I492N	0.869602557	0	0.008068131	0.00872093	0.0067659	0.480519481	0.926784059	0.908406027	0.935323383	0.645703243	34556	85
PF3D7_1319900	conserved Plasmodium protein, unknown function	null	NA	g10	NA	NA	NA	NA	Y465H	0.864066383	0	0.034320323	0.020348837	0.038565629	0.88961039	0.93373494	0.951625694	0.950248756	0.641380145	34895	91
PF3D7_1311100	meiosis-specific nuclear structural protein 1, putative	null	PBANKA_1409600	g7	NA	NA	NA	NA	K117E	0.861465453	0	0.00896459	0.078488372	0.077807848	0.532467532	0.898517146	0.974247227	0.965174129	0.64018975	67746	92
PF3D7_0219700	Plasmodium exported protein (PHISTc), unknown function	GEXP20	NA	g10	NA	NA	NA	NA	Y248H	0.860496395	0	0	0	0.031799729	0.246753247	0.901205937	0.909199048	0.935323383	0.638439125	152415	94
PF3D7_1473700	nucleoporin NUP116/NSP116, putative	NUP116	NA	g7	NA	NA	NA	NA	Y133N	0.857383406	0	0.064096818	0.026162791	0.081190798	0.863636364	0.979147359	0.976228209	0.962686567	0.63505681	136026	99
PF3D7_0928400	conserved protein, unknown function	null	PBANKA_0829200	g10	NA	NA	NA	NA	H200L	0.841161653	0	0	0.011627907	0.00473613	0.662337662	0.932745826	0.867460317	0.694029851	0.62430024	32708	115
PF3D7_0929400	high molecular weight rhoptry protein 2	RhopH2	PBANKA_0830200	g1	4.583159401	0.741	0.272	1.50E-12	Y1148S	0.841078942	0.783783784	0.04955157	0.747093023	0.858592693	0.909090909	0.99257885	0.999206979	0.997512438	0.62335248	29165	117
PF3D7_1404300	secreted ookinete adhesive protein, putative	SOAP	PBANKA_1037800	g12	NA	NA	NA	NA	S95R	0.83701591	0	0	0.002906977	0.0135318	0.805194805	0.84476367	0.937351308	0.35	0.621034594	269834	120
PF3D7_1016800	Plasmodium exported protein (PHISTc), unknown function	null	NA	g10	NA	NA	NA	NA	L231F	0.830162172	0.945945946	0.918609865	0.953216374	0.901217862	0.12987013	0.005560704	0.001189532	0.6175	0.617469931	314730	128
PF3D7_0209000	6-cysteine protein P230	P230	PBANKA_0306100	g8	NA	NA	NA	NA	N1566T	0.817908542	0	0	0	0.00202977	0.707792208	0.864689527	0.850515464	0.002487562	0.609631308	35235	141
PF3D7_1465800	dynein beta chain, putative	null	PBANKA_1329200	g8	NA	NA	NA	NA	G5420D	0.817304663	0	0.055132228	0.023255814	0.052774019	0.766233766	0.922541744	0.945324881	0.917910448	0.609240765	120620	142
PF3D7_0525500	WD repeat-containing protein, putative	null	PBANKA_1240300	g7	NA	NA	NA	NA	I1801N	0.81495268	0.243243243	0.07037203	0.049418605	0.077807848	0.805194805	0.975440222	0.942155309	0.94278607	0.607318227	16152	145
PF3D7_1024100	conserved Plasmodium protein, unknown function	null	NA	g12	NA	NA	NA	NA	Q927R	0.804327372	0	0.080233079	0.126453488	0.142760487	0.792207792	0.967099166	0.99207607	0.947761194	0.604341905	23781	150
PF3D7_0417200	bifunctional dihydrofolate reductase-thymidylate synthase	DHFR-TS	PBANKA_0719300	g12	NA	NA	NA	NA	S306F	0.799008254	0	0	0	0.00067659	0	0	0	0.76119403	0.602897236	280749	151
PF3D7_0802600	adenylyl cyclase beta	ACbeta	PBANKA_1227600	g1	5.807375056	0.902	0.369	9.54E-22	A1264T	0.786377879	0.054054054	0.000224115	0	0.00473613	0.285714286	0.865853659	0.823317308	0.795918367	0.598386879	77737	160
PF3D7_1436300	translocon component PTEX150	PTEX150	NA	g8	NA	NA	NA	NA	L722I	0.782407763	0	0	0	0.00135318	0.584415584	0.919369787	0.771790808	0.256218905	0.597716621	30286	162
PF3D7_0914100	conserved Plasmodium protein, unknown function	null	PBANKA_0815100	g2	4.317576032	0.75	0.553	4.63E-08	V192D	0.779397232	0.324324324	0.006499328	0	0.00879567	0.616883117	0.772474513	0.889857369	0.910447761	0.597052348	3785	163
PF3D7_0113700	heat shock protein 40, type II	HSP40	NA	g11	NA	NA	NA	NA	S401R	0.775164319	0.771428571	0.037718904	0.125364431	0.24623803	0.743243243	0.903508772	0.999588477	0.745989305	0.594453023	50613	168
PF3D7_1455300	conserved protein, unknown function	null	PBANKA_1319000	g10	NA	NA	NA	NA	M494R	0.774823124	0	0.005154639	0.001453488	0.01082544	0.61038961	0.667284523	0.949286846	0.18159204	0.594134401	1442	169
PF3D7_0309700	SECIS-binding protein 2, putative	SBP2	PBANKA_0407800	NA	4.56197248	0.759	0.194	3.23E-15	F543L	0.761090967	0	0.019946212	0.026162791	0.02165088	0.564935065	0.874768089	0.842709984	0.753731343	0.588620907	58359	181
PF3D7_0808200	plasmepsin X	PMX	PBANKA_1222500	g11	NA	NA	NA	NA	V261I	0.753923811	0.594594595	0.030927835	0.047965116	0.174119241	0.655844156	0.93836886	0.892149088	0.733830846	0.585725674	73090	185
PF3D7_1125700	kelch domain-containing protein, putative	null	PBANKA_0922600	g10	NA	NA	NA	NA	M167V	0.749920086	0.135135135	0.070403587	0.273255814	0.594391245	0.881578947	0.992964353	0.986044657	0.884422111	0.583212928	101410	191
PF3D7_0609500	conserved Plasmodium protein, unknown function	null	PBANKA_0108100	g7	NA	NA	NA	NA	N326K	0.748784457	0.540540541	0.146319569	0.104651163	0.107723577	0.824675325	0.97740113	0.997156783	0.865979381	0.581852779	83616	193
PF3D7_0628100	HECT-domain (ubiquitin-transferase), putative	null	PBANKA_1126800	g1	3.929505047	0.92	0.66	1.70E-16	I1785V	0.747366159	0	0	0	0	0.272727273	0.39944393	0.925515055	0.004975124	0.580782284	51526	195
PF3D7_1204900	conserved Plasmodium protein, unknown function	null	NA	g7	NA	NA	NA	NA	T32K	0.735320417	0.766666667	0.07992008	0.083018868	0.124454148	0.641666667	0.956862745	0.939493433	0.50273224	0.577915452	111396	203
PF3D7_1031000	ookinete surface protein P25	P25	NA	g9	NA	NA	NA	NA	G131A	0.73471545	0	0.002913492	0	0.00270636	0.818181818	0.748378128	0.814036479	0.012437811	0.577152387	1610	205
PF3D7_0208900	6-cysteine protein P230p	P230p	NA	g7	NA	NA	NA	NA	R2148S	0.732328273	0	0.00425818	0.502906977	0.851150203	0.019480519	0.03892493	0.004358162	0.012437811	0.576899762	2084	206
PF3D7_0806600	kinesin-like protein, putative	null	PBANKA_1224100	g2	2.105500611	0.946	0.767	6.32E-13	Q103H	0.727275883	0.621621622	0.085835948	0.095930233	0.089986468	0.662337662	0.837349398	0.966693101	0.962686567	0.575897752	6063	209
PF3D7_0933500	gamma-tubulin complex component, putative	null	PBANKA_0834300	NA	5.748494897	0.884	0.544	5.98E-20	E1393K	0.720050549	0	0.095472882	0.218023256	0.250338295	0.62987013	0.964219331	0.979793978	0.793532338	0.573691386	63304	215
PF3D7_1238900	protein kinase 2	PK2	PBANKA_1453400	g11	NA	NA	NA	NA	E488Q	0.719776612	0.459459459	0.102868669	0.255813953	0.511517615	0.87012987	0.992571959	0.995241872	0.945273632	0.573450225	111255	216
PF3D7_1324200	micro-fibrillar-associated protein, putative	null	PBANKA_1339400	NA	3.529451786	0.741	0.757	1.70E-06	R84K	0.718383337	0.675675676	0	0	0	0	0	0	0.002487562	0.572493323	105318	219
PF3D7_0323400	Rh5 interacting protein	RIPR	PBANKA_1215100	g10	NA	NA	NA	NA	Y985N	0.711054603	0	0.018601524	0.052325581	0.129905277	0.558441558	0.868860056	0.839540412	0.718905473	0.570384259	123202	224
PF3D7_1348800	E1-E2 ATPase, putative	null	PBANKA_1361600	g7	NA	NA	NA	NA	N456Y	0.7058651	0.648648649	0	0	0	0	0	0	0	0.56699681	79463	233
PF3D7_0707800	RAP protein, putative	null	PBANKA_0805000	NA	3.797345068	0.741	0.087	1.23E-17	I1109V	0.7058544	0.648648649	0	0	0	0	0	0	0	0.566118946	19804	236
PF3D7_1129300	conserved Plasmodium protein, unknown function	null	PBANKA_0918900	g6	4.363206889	0.562	0.146	9.29E-08	G493R	0.701379187	0.216216216	0.015239803	0.005813953	0.00608931	0.409090909	0.689063948	0.880348653	0.447761194	0.564607176	7917	241
PF3D7_1421900	copper transporter, putative	CTR2	PBANKA_1021500	g12	5.972836841	0.884	0.252	1.23E-24	E49G	0.698703506	0	0.000224115	0.029069767	0.01556157	0.415584416	0.710843373	0.828050713	0.144278607	0.563968561	16379	244
PF3D7_0913900	arginine--tRNA ligase, putative	RRSapi	PBANKA_0814900	g10	NA	NA	NA	NA	G323V	0.696341738	0.189189189	0.106678619	0.103197674	0.106224628	0.435064935	0.883225209	0.944532488	0.880597015	0.563335382	3842	246
PF3D7_0924700	splicing factor 3A subunit 3, putative	SF3A3	PBANKA_0825600	g12	4.114854631	0.83	0.612	1.06E-13	K79E	0.688448732	0	0.008292246	0.004360465	0.00405954	0.38961039	0.841983318	0.668383518	0.84079602	0.561878589	42987	251
PF3D7_1420100	conserved Plasmodium protein, unknown function	null	PBANKA_1023100	g12	NA	NA	NA	NA	D1364G	0.684422128	0.567567568	0.046839982	0.348837209	0.426928281	0.909090909	0.951343837	0.898969889	0.868159204	0.560046532	10738	257
PF3D7_0718000	dynein heavy chain, putative	null	PBANKA_0615700	g8	NA	NA	NA	NA	D4068A	0.684277527	0.27027027	0.039220081	0.074127907	0.041271989	0.694805195	0.878127896	0.747622821	0.910447761	0.559845728	82228	258
PF3D7_1473000	conserved Plasmodium protein, unknown function	null	NA	g11	NA	NA	NA	NA	Q38H	0.679932597	0	0	0	0.00202977	0.512987013	0.730305839	0.765055468	0.733830846	0.558062465	23102	265
PF3D7_1422900	14-3-3 protein, putative	null	PBANKA_1020500	g12	NA	NA	NA	NA	I10M	0.677933178	0.189189189	0.181084715	0.222383721	0.185385656	0.909090909	0.989341983	0.980586371	0.885572139	0.555939418	31309	272
