## Supplementary material for "Regional adaptation to mosquito vectors shapes *Plasmodium falciparum* populations": Table S2

### Sheet: Donor template sequence
	Name of donor template	Sequence
	PfP230_N1566T	GAGGAAGCGGAAGCTTAGATGCAATAGTACATACAAATTTAACAAATATTAATGGTATACTTTATTTAAAAAATAATTTGGCTAACTTTACATATAAACATCAATTTAATTATATGGAAATACCAGCTTTAATGGATAATGATATATCATTTAAATGTATATGTGTTGATTTAAAGAAGAAGAAATATAATGTCAAATCACCATTgGGgCCTAAAGTTTTACGTGCTCTTTATAAAAAATTAAATATAAAATTTGATAcTTATGTTACTGGCACTGATCAAAATAAATATCTTATGACATATATGGATTTACATTTATCTCATAAACGTAATTATTTAAAGGAATTATTTCATGATTTAGGTAAAAAAAAACCAGCAGATACAGATGCTAACCCTGAAT…
	PfP230_silent	GAGGAAGCGGAAGCTTAGATGCAATAGTACATACAAATTTAACAAATATTAATGGTATACTTTATTTAAAAAATAATTTGGCTAACTTTACATATAAACATCAATTTAATTATATGGAAATACCAGCTTTAATGGATAATGATATATCATTTAAATGTATATGTGTTGATTTAAAGAAGAAGAAATATAATGTCAAATCACCATTgGGgCCTAAAGTTTTACGTGCTCTTTATAAAAAATTAAATATAAAATTTGATAATTATGTTACTGGCACTGATCAAAATAAATATCTTATGACATATATGGATTTACATTTATCTCATAAACGTAATTATTTAAAGGAATTATTTCATGATTTAGGTAAAAAAAAACCAGCAGATACAGATGCTAACCCTGAAT…
	PfSOAP_S95R	GAGGAAGCGGAAGCTTACACTCCTTCTTACGTTAGCATACGGTAAAGGAGTAAGAAACAAATCCGAAAATAGAACTCCATATGTTCATTACCATAATAATAGTAATATAAAGAATTATTCAGCTGTAGATATATTCTCACCCAAAAAAACTGGAAAGGAATGTATTAAATGTCTCCCAGATAATTTTTGTGAATGCGAATGTAGTTGTAAAAATAAAACAGGTTTTTCAATGAAATATAGACATGCCAGTAAaGGATCTAAAGGATATAGaAAAAAAATGACAAAGACATCTTCTCGTagtAGACAATGTAACGACTTGCCACTTGAAAAATCAGAACAAGAAACCGAACCGGAATTGGAACCTGAAGTGGAACCTGAAGTtGAgCCtGAgGTAGAACC…
	PfSOAP_silent	GAGGAAGCGGAAGCTTACACTCCTTCTTACGTTAGCATACGGTAAAGGAGTAAGAAACAAATCCGAAAATAGAACTCCATATGTTCATTACCATAATAATAGTAATATAAAGAATTATTCAGCTGTAGATATATTCTCACCCAAAAAAACTGGAAAGGAATGTATTAAATGTCTCCCAGATAATTTTTGTGAATGCGAATGTAGTTGTAAAAATAAAACAGGTTTTTCAATGAAATATAGACATGCCAGTAAaGGATCTAAAGGATATAGTAAAAAAATGACAAAGACATCTTCTCGTagtAGACAATGTAACGACTTGCCACTTGAAAAATCAGAACAAGAAACCGAACCGGAATTGGAACCTGAAGTGGAACCTGAAGTtGAgCCtGAgGTAGAACC…
	PfP47_S242L	GAGGAAGCGGAAGCTTACAAAACCTATTATACATAATAAGAAGGATACATATAAGTATGATATAAAATTAAAAGAAAGTGATATACTTATGTTTTATATGAAAGAAGAAACTATTGTAGAgagTGGAAATTGTGAAGAAATATTAAATACTAAAATAAATCTATTATtAAATAATAATGTGGTTATAAAAATGCCTTCCATATTTATAAATAATATTAATTGTATGCTTTCATCTCAAGATCAAAATAATGAAAAAAATTATATAAATCTAAAAGCTGACAAAACAAAACATATAGATGGGTGTGATTTTACGAAACCTAAAGGTAAAGGTATATACAAAAATGGATTCATAATAAATGATATACCAAAcGAgGAAGAACGTATATGTACTGTTCATCT…
	PfP47_silent	GAGGAAGCGGAAGCTTACAAAACCTATTATACATAATAAGAAGGATACATATAAGTATGATATAAAATTAAAAGAAAGTGATATACTTATGTTTTATATGAAAGAAGAAACTATTGTAGAgagTGGAAATTGTGAAGAAATATTAAATACTAAAATAAATCTATTATCAAATAATAATGTGGTTATAAAAATGCCTTCCATATTTATAAATAATATTAATTGTATGCTTTCATCTCAAGATCAAAATAATGAAAAAAATTATATAAATCTAAAAGCTGACAAAACAAAACATATAGATGGGTGTGATTTTACGAAACCTAAAGGTAAAGGTATATACAAAAATGGATTCATAATAAATGATATACCAAAcGAgGAAGAACGTATATGTACTGTTCATCT…
	PfHSP101_R172S	GAGGAAGCGGAAGCTTTAGCCATTGGATAATAAAAGCAAAATTGTAAACTCTGCCGAAGTTAAGGAAACATTAGCTTTAGCTGAAGCTGCTGCCAACAAGTACAAAAGCCCCAAAGTGGATGTTGAACATTTGTTAAGTGGATTATCAAATGATGAATTAGTAAATGAAATTTTTAATGAAGTTTATTTAACaGATGAAGCCATTAAAGCAATATTAAAAAGtAAATTTGAAAAAACGAAAAAGGATAAAGATGGAAAAACaGGAACTTTATACATTGAACAATTTGGTTCCAATATGAATGAAAAAGTAAGAAATGGAAAATTACAAGGTATCTATGGAAGAGATGAAGAAATTAGAGCAATTATTGAATCTTTGTTAAGATATAATAAGAACAGTCC…
	PfHSP101_silent	GAGGAAGCGGAAGCTTTAGCCATTGGATAATAAAAGCAAAATTGTAAACTCTGCCGAAGTTAAGGAAACATTAGCTTTAGCTGAAGCTGCTGCCAACAAGTACAAAAGCCCCAAAGTGGATGTTGAACATTTGTTAAGTGGATTATCAAATGATGAATTAGTAAATGAAATTTTTAATGAAGTTTATTTAACaGATGAAGCCATTAAAGCAATATTAAAAAGAAAATTTGAAAAAACGAAAAAGGATAAAGATGGAAAAACaGGAACTTTATACATTGAACAATTTGGTTCCAATATGAATGAAAAAGTAAGAAATGGAAAATTACAAGGTATCTATGGAAGAGATGAAGAAATTAGAGCAATTATTGAATCTTTGTTAAGATATAATAAGAACAGTCC…
	PfWARP_F125L	GAGGAAGCGGAAGCTTATGAAAAGCTTAAAAGTGGTATTATGTTTGGGTATGATATCAGCTTGTATGCTTGTTGGTACGTATGGTCGAATGAACGTAGTGTCTCATAACTCTATGAAAAAGGTTGGGGAAGAAGGTAAGGATGAAAAGATTATATCATGTGTTGTGGAATATGTCATCAAGGGGGATTTAAGTATTGATGATGGGGATTTTTGTGATAGTAATTCGATTTGTTCAAATAATCCTGGTTTATGTGATAATGGACAAGTAGTAGTACCAGGAGATTATTGTAGTAATTATTATGATATAACATTAGTTGTTGAAGAGTCAAGTTTTGTTCAGAAaGATTATTGGTTAAAAGGAACTATACCATTTTTAGAATCTATGGTCTTaAATTCGAA…
	PfWARP_silent	GAGGAAGCGGAAGCTTATGAAAAGCTTAAAAGTGGTATTATGTTTGGGTATGATATCAGCTTGTATGCTTGTTGGTACGTATGGTCGAATGAACGTAGTGTCTCATAACTCTATGAAAAAGGTTGGGGAAGAAGGTAAGGATGAAAAGATTATATCATGTGTTGTGGAATATGTCATCAAGGGGGATTTAAGTATTGATGATGGGGATTTTTGTGATAGTAATTCGATTTGTTCAAATAATCCTGGTTTATGTGATAATGGACAAGTAGTAGTACCAGGAGATTATTGTAGTAATTATTATGATATAACATTAGTTGTTGAAGAGTCAAGTTTTGTTCAGAAaGATTATTGGTTAAAAGGAACTATACCATTTTTAGAATCTATGGTCTTTAATTCGAA…
	Pf1004600_L94I	GAGGAAGCGGAAGCTTGCGCGCACTTATATCTTTTGAGTATAAACATATAAACAATTTTATATCCCCTGACTATATTATATTTTTAATTTTTAAGGAAGATATGCATTACGAAGGAAAACTTTAAACATATTTTTATACTAGAAAATGTTGATATTATTGCtGGCTTGTGTTTTATGAACATATTTCTTTTTATATGTTCAGGTTTAAAAGAAGATGAAAATCATGGAAATATTACTACAAATATTCATGGAACATTATTTATTATAAGTTTAATTTGTTATTCTaTTGAAAAAATTATTCCATTTTCATTTTGTTCAGATTTTTTATTTATCTTTCTTCTTTCaTTATCATGTACGTTACCATTTTTATCATTTGAATTAAAGAATAATTATAATGAT…
	Pf1004600_silent	GAGGAAGCGGAAGCTTGCGCGCACTTATATCTTTTGAGTATAAACATATAAACAATTTTATATCCCCTGACTATATTATATTTTTAATTTTTAAGGAAGATATGCATTACGAAGGAAAACTTTAAACATATTTTTATACTAGAAAATGTTGATATTATTGCtGGCTTGTGTTTTATGAACATATTTCTTTTTATATGTTCAGGTTTAAAAGAAGATGAAAATCATGGAAATATTACTACAAATATTCATGGAACATTATTTATTATAAGTTTAATTTGTTATTCTCTTGAAAAAATTATTCCATTTTCATTTTGTTCAGATTTTTTATTTATCTTTCTTCTTTCaTTATCATGTACGTTACCATTTTTATCATTTGAATTAAAGAATAATTATAATGAT…
	PfCTRP_D319N	GAGGAAGCGGAAGCTTGGAAATGAAAATTCTGCATCTAATAAACAACTTTTGGAAATGGGTTTGACATACAGAAGAGAACGAGTAAAGTTATTAGTTCTTGGTGTAGCTGCTGCTGAAGATAATAAGTTAAAATTAATAGCTGGGTGTGAAGAAAATACCAATTGTCCATACTCCATGAAAGCAGAATGGGAAACTATAAATGACATAACAAAGAGATTAACTAATAAAATATGTCATACAGAATCGGAAATAGAACCAGAACCAAAACCAGAACCTTCCACACCAACACATTGCCAAGGTGATGATTGCTTTTGTGAGGATTATTACGATTTAACTTTAATTTTAGATGAGTCACGAAGTATAACTCTCaAtAAATGGAAGAAAGATGTAGTTCCATT…
	PfCTRP_silent	GAGGAAGCGGAAGCTTGGAAATGAAAATTCTGCATCTAATAAACAACTTTTGGAAATGGGTTTGACATACAGAAGAGAACGAGTAAAGTTATTAGTTCTTGGTGTAGCTGCTGCTGAAGATAATAAGTTAAAATTAATAGCTGGGTGTGAAGAAAATACCAATTGTCCATACTCCATGAAAGCAGAATGGGAAACTATAAATGACATAACAAAGAGATTAACTAATAAAATATGTCATACAGAATCGGAAATAGAACCAGAACCAAAACCAGAACCTTCCACACCAACACATTGCCAAGGTGATGATTGCTTTTGTGAGGATTATTACGATTTAACTTTAATTTTAGATGAGTCACGAAGTATAACTCTCGAtAAgTGGAAGAAAGATGTAGTTCCATT…
